# Systematic analysis of key parameters for genomics-based real-time detection and tracking of multidrug-resistant bacteria

**DOI:** 10.1101/2020.09.24.310821

**Authors:** Claire L Gorrie, Anders Goncalves Da Silva, Danielle J Ingle, Charlie Higgs, Torsten Seemann, Timothy P Stinear, Deborah A Williamson, Jason C Kwong, M Lindsay Grayson, Norelle L Sherry, Benjamin P Howden

## Abstract

**Background:** Pairwise single nucleotide polymorphisms (SNPs) are a cornerstone for genomic approaches to multidrug-resistant organisms (MDROs) transmission inference in hospitals. However, the impact of key analysis parameters on these inferences has not been systematically analysed.

**Methods:** We conducted a multi-hospital 15-month prospective study, sequencing 1537 MDRO genomes for comparison; methicillin-resistant *Staphylococcus aureus*, vancomycin-resistant *Enterococcus faecium*, and extended-spectrum beta-lactamase-producing *Escherichia coli* and *Klebsiella pneumoniae*. We systematically assessed the impact of sample and reference genome diversity, masking of prophage and regions of recombination, cumulative genome analysis compared to a three-month sliding-window, and the comparative effects each of these had when applying a SNP threshold for inferring likely transmission (≤15 SNPs for *S. aureus*, ≤25 for other species).

**Findings:** Across the species, using a reference genome of the same sequence type provided a greater degree of pairwise SNP resolution, compared to species and outgroup-reference alignments that typically resulted in inflated SNP distances and the possibility of missed transmission events. Omitting prophage regions had minimal impacts, however, omitting recombination regions a highly variable effect, often inflating the number of closely related pairs. Estimating pairwise SNP distances was more consistent using a sliding-window than a cumulative approach.

**Interpretation:** The use of a closely-related reference genome, without masking of prophage or recombination regions, and a sliding-window for isolate inclusion is best for accurate and consistent MDRO transmission inference. The increased stability and resolution provided by these approaches means SNP thresholds for putative transmission inference can be more reliably applied among diverse MDROs.

**Funding:** This work was supported by the Melbourne Genomics Health Alliance (funded by the State Government of Victoria, Department of Health and Human Services, and the ten member organizations); an National Health and Medical Research Council (Australia) Partnership grant (GNT1149991) and individual grants from National Health and Medical Research Council (Australia) to NLS (GNT1093468), JCK (GNT1008549) and BPH (GNT1105905).
