## Supplementary Table 2 for "Systematic analysis of key parameters for genomics-based real-time detection and tracking of multidrug-resistant bacteria"

LevelOfAnalysis	Species	SequenceTypeofIsolatesForPairwiseSNPanalysis	TotalNumberOfIsolatesOfTheSequenceTypeOfInterest	ReferenceGenome	ReferenceGenomeSequenceType	ReferenceChromosomeLength_inBasePairs	CoreAlignmentLength_inBasePairs	PercentageOfReferenceGenomeInCoreAlignment	CoreSNPAlignmentLength_includingReferenceAndOtherSTIsolates	CoreSNPAlignmentLength_excludingReferenceAndOtherSTisolates	MinSNPs_betweenIsolatesOfSameST	MaxSNPs_betweenIsolatesOfSameST	MedianSNPs_betweenIsolatesOfSameST	MinSNPs_toReference	MaxSNPs_toReference	MedianSNPs_toReference	TotalNumberOfIsolatePairs	NumberOfIsolatePairs_belowSNPThreshold	ProportionOfIsolatePairsBelowSNPThreshold
2. Outgroup	E. coli	ST1193	110	NC_013654.1	ST131	4717338	3106213	66%	49454	28418	37	9049	881	39719	46292	46140	5995	0	0.00%
2. Outgroup	E. coli	ST131	460	NC_013654.1	ST131	4717338	1586912	34%	12548	12522	0	7323	280	519	6976	6349	105570	2082	1.97%
2. Outgroup	E. coli	ST38	39	NC_013654.1	ST131	4717338	3221371	68%	103136	53028	218	21698	7279	76525	89351	87967	741	0	0.00%
2. Outgroup	E. coli	ST648	51	NC_013654.1	ST131	4717338	3048932	65%	94476	58050	98	18661	6962	65697	77240	76841	1275	0	0.00%
1. Species	E. coli	ST1193	110	NC_013654.1	ST131	4717338	1119839	24%	52208	8419	6	2914	241	12959	14739	14699	5995	286	4.77%
1. Species	E. coli	ST131	460	NC_013654.1	ST131	4717338	1119839	24%	52208	8901	0	5341	208	408	5090	4606	105570	5760	5.46%
1. Species	E. coli	ST38	39	NC_013654.1	ST131	4717338	1119839	24%	52208	15552	52	6383	2088	24301	28096	27618	741	0	0.00%
1. Species	E. coli	ST648	51	NC_013654.1	ST131	4717338	1119839	24%	52208	18490	18	5989	2473	21560	25154	24949	1275	4	0.31%
3. ST	E. coli	ST1193	110	CP030111	ST1193	4939457	3336007	68%	5231	5222	0	3087	76	27	2394	57	5995	179	2.99%
3. ST	E. coli	ST131	460	NC_013654.1	ST131	4717338	1586912	34%	12548	12522	0	7323	280	519	6976	6349	105570	2082	1.97%
3. ST	E. coli	ST38	39	CP026723	ST38	5492922	3596230	65%	24701	24138	17	11943	5345	2636	10452	6765	741	1	0.13%
3. ST	E. coli	ST648	51	CP023258	ST648	5074278	3219010	63%	30298	28631	3	11001	4638	7308	13147	9870	1275	3	0.24%
2. Outgroup	E. faecium	ST1421	146	CP027497	ST1421	2883877	1399351	49%	14434	14433	0	13161	110	146	11643	765	10585	1590	15.02%
2. Outgroup	E. faecium	ST1424	70	CP027497	ST1421	2883877	2181438	76%	4398	4113	0	3640	46	1311	2937	1370	2415	908	37.60%
2. Outgroup	E. faecium	ST203	60	CP027497	ST1421	2883877	2009212	70%	4621	2670	0	1911	46	3309	4361	3855	1770	481	27.18%
2. Outgroup	E. faecium	ST80	29	CP027497	ST1421	2883877	2018430	70%	13218	12898	2	8753	4803	1935	7312	5095	406	9	2.22%
1. Species	E. faecium	ST1421	146	CP027497	ST1421	2883877	1129821	39%	17160	4021	0	11715	83	137	10367	474	10585	1759	16.62%
1. Species	E. faecium	ST1424	70	CP027497	ST1421	2883877	1129821	39%	17160	16441	0	1871	23	545	1754	568	2415	1458	60.37%
1. Species	E. faecium	ST203	60	CP027497	ST1421	2883877	1129821	39%	17160	422	0	1155	21	1615	2259	1929	1770	947	53.50%
1. Species	E. faecium	ST80	29	CP027497	ST1421	2883877	1129821	39%	17160	3452	1	4719	2519	969	3976	2812	406	39	9.61%
3. ST	E. faecium	ST1421	146	CP027497	ST1421	2883877	1399351	49%	14434	14433	0	13161	110	146	11643	765	10585	1590	15.02%
3. ST	E. faecium	ST1424	70	AUSMDU00011555�	ST1424	2946167	2185568	74%	4168	4168	0	3728	52	0	3728	3552	2415	788	32.63%
3. ST	E. faecium	ST203	60	CP027517	ST203	2863087	2099691	73%	1999	1999	0	1878	16	2	1754	12	1770	1201	67.85%
3. ST	E. faecium	ST80	29	CP027501	ST80	2912017	2026367	70%	12904	12902	2	8733	4798	4	7051	4137	406	28	6.90%
2. Outgroup	K. pneumoniae	ST15	12	CP025146	ST307	5383248	4166933	77%	27801	5536	134	3571	845	24297	27278	27148	66	0	0.00%
2. Outgroup	K. pneumoniae	ST17	12	CP025146	ST307	5383248	4486724	83%	38587	20740	119	12401	5290	26458	27986	27468	66	0	0.00%
2. Outgroup	K. pneumoniae	ST307	23	CP025146	ST307	5383248	4624885	86%	676	623	2	196	90	92	186	115	253	21	8.30%
2. Outgroup	K. pneumoniae	ST323	15	CP025146	ST307	5383248	4403981	82%	28838	5294	86	3089	790	26453	28418	28253	105	0	0.00%
1. Species	K. pneumoniae	ST15	12	CP025146	ST307	5383248	3656138	68%	47643	3782	70	2709	507	19341	21651	21552	66	0	0.00%
1. Species	K. pneumoniae	ST17	12	CP025146	ST307	5383248	3656138	68%	47643	13033	59	9674	4180	20088	21262	20798	66	0	0.00%
1. Species	K. pneumoniae	ST307	23	CP025146	ST307	5383248	3656138	68%	47643	4200	1	118	64	67	113	87	253	0	0.00%
1. Species	K. pneumoniae	ST323	15	CP025146	ST307	5383248	3656138	68%	47643	5704	38	2048	493	19782	21081	20988	105	0	0.00%
3. ST	K. pneumoniae	ST15	12	CP034045	ST15	5319653	4382269	82%	995	895	2	686	314	177	550	260	66	7	10.61%
3. ST	K. pneumoniae	ST17	12	CP009461	ST17	5118878	4605345	90%	20244	19429	25	12359	4962	4559	8613	5304	66	1	1.52%
3. ST	K. pneumoniae	ST307	23	CP025146	ST307	5383248	4624885	86%	676	623	2	196	90	92	186	115	253	21	8.30%
3. ST	K. pneumoniae	ST323	15	CP024499	ST323	5234963	4699103	90%	1145	1134	0	840	16	24	829	28	105	66	62.86%
2. Outgroup	S. aureus	ST22	222	BPH2900	ST22	2823339	2037552	72%	5028	4983	0	445	125	90	415	134	24531	196	0.80%
2. Outgroup	S. aureus	ST45	158	BPH2900	ST22	2823339	1997496	71%	47921	18887	20	10851	252	38716	40839	40787	12043	0	0.00%
2. Outgroup	S. aureus	ST5	61	BPH2900	ST22	2823339	2186367	77%	31128	7324	17	1619	491	25943	26830	26752	1830	0	0.00%
2. Outgroup	S. aureus	ST93	69	BPH2900	ST22	2823339	2118119	75%	44944	10694	37	3498	276	41216	43537	43472	2346	0	0.00%
1. Species	S. aureus	ST22	222	BPH2900	ST22	2823339	1622569	57%	63741	12796	0	354	89	65	339	103	24531	236	0.96%
1. Species	S. aureus	ST45	158	BPH2900	ST22	2823339	1622569	57%	63741	1972	7	8028	154	28752	30095	30067	12043	3	0.02%
1. Species	S. aureus	ST5	61	BPH2900	ST22	2823339	1622569	57%	63741	1490	2	856	288	17807	18304	18224	1830	13	0.71%
1. Species	S. aureus	ST93	69	BPH2900	ST22	2823339	1622569	57%	63741	6428	13	116	1934	27886	29229	29200	2346	2	0.09%
3. ST	S. aureus	ST22	222	BPH2900	ST22	2823339	2037552	72%	5028	4983	0	445	125	90	415	134	24531	196	0.80%
3. ST	S. aureus	ST45	158	NC_021554.1	ST45	2850503	2065089	72%	13717	13192	4	9845	190	958	10174	10138	12043	24	0.20%
3. ST	S. aureus	ST5	61	BPH2819	ST5	2733461	2286987	84%	4999	4926	0	653	405	179	521	367	1830	16	0.87%
3. ST	S. aureus	ST93	69	NC_017338.1	ST93	2811435	2283183	81%	1652	1635	0	189	93	48	124	70	2346	40	1.71%
