## Supplementary Table 3 for "Systematic analysis of key parameters for genomics-based real-time detection and tracking of multidrug-resistant bacteria"

LevelOfAnalysis	Species	SequenceTypeofIsolatesForPairwiseSNPanalysis	TotalNumberOfIsolatesOfTheSequenceTypeOfInterest	ReferenceGenome	ReferenceGenomeSequenceType	ReferenceChromosomeLength_inBasePairs	CoreAlignmentLength_inBasePairs	PercentageOfReferenceGenomeInCoreAlignment	CoreSNPAlignmentLength_includingReferenceAndOtherSTIsolates	MinSNPs_betweenIsolatesOfSameST	MaxSNPs_betweenIsolatesOfSameST	MedianSNPs_betweenIsolatesOfSameST	MinSNPs_toReference	MaxSNPs_toReference	MedianSNPs_toReference	TotalNumberOfIsolatePairs	NumberOfIsolatePairs_belowSNPThreshold	ProportionOfIsolatePairsBelowSNPThreshold
1. No masking	E. coli	ST1193	110	CP030111	ST1193	4939457	3336007	68%	5231	0	3087	76	27	2394	57	5995	179	2.99%
2. Phage masked	E. coli	ST1193	110	CP030111	ST1193	4939457	3287875	67%	5189	0	3081	73	27	2393	57	5995	190	3.17%
3. Recombination masked	E. coli	ST1193	110	CP030111	ST1193	4939457	3111962	63%	1460	22	110	50.5	0	148	56	5995	245	4.09%
4. Both (phage and recombination) masked	E. coli	ST1193	110	CP030111	ST1193	4939457	3066288	62%	1435	0	144	56	22	107	50.5	5995	254	4.24%
1. No masking	E. coli	ST131	460	NC_013654.1	ST131	4717338	1586912	34%	12548	0	7323	280	519	6976	6349	105570	2082	1.97%
2. Phage masked	E. coli	ST131	460	NC_013654.1	ST131	4717338	1564708	33%	12462	0	7304	278	512	6956	6331	105570	2131	2.02%
3. Recombination masked	E. coli	ST131	460	NC_013654.1	ST131	4717338	1109219	24%	2656	60	270	208	0	275	37	105570	24165	22.89%
4. Both (phage and recombination) masked	E. coli	ST131	460	NC_013654.1	ST131	4717338	1091702	23%	2622	0	270	37	59	266	203	105570	24421	23.13%
1. No masking	E. faecium	ST1421	146	CP027497	ST1421	2883877	1399351	49%	14434	0	13161	110	146	11643	764.5	10585	1590	15.02%
2. Phage masked	E. faecium	ST1421	146	CP027497	ST1421	2883877	1397857	48%	14432	0	13159	110	146	11641	764.5	10585	1590	15.02%
3. Recombination masked	E. faecium	ST1421	146	CP027497	ST1421	2883877	937900	33%	206	8	45	14.5	0	45	16	10585	5469	51.67%
4. Both (phage and recombination) masked	E. faecium	ST1421	146	CP027497	ST1421	2883877	936481	32%	206	0	45	16	8	45	14.5	10585	5469	51.67%
1. No masking	E. faecium	ST1424	70	AUSMDU00011555�	ST1424	2946167	2185568	74%	4168	0	3728	52	0	3728	3551.5	2415	788	32.63%
2. Phage masked	E. faecium	ST1424	70	AUSMDU00011555�	ST1424	2946167	2183211	74%	4168	0	3728	52	0	3728	3551.5	2415	788	32.63%
3. Recombination masked	E. faecium	ST1424	70	AUSMDU00011555�	ST1424	2946167	2046984	69%	288	0	185	39	0	191	13	2415	1658	68.65%
4. Both (phage and recombination) masked	E. faecium	ST1424	70	AUSMDU00011555�	ST1424	2946167	2044627	69%	288	0	191	13	0	185	39	2415	1658	68.65%
1. No masking	K. pneumoniae	ST15	12	CP034045	ST15	5319653	4382269	82%	995	2	686	313.5	177	550	260	66	7	10.61%
2. Phage masked	K. pneumoniae	ST15	12	CP034045	ST15	5319653	4346595	82%	991	2	685	311	176	549	258.5	66	7	10.61%
3. Recombination masked	K. pneumoniae	ST15	12	CP034045	ST15	5319653	4358925	82%	591	162	344	176.5	2	313	278.5	66	7	10.61%
4. Both (phage and recombination) masked	K. pneumoniae	ST15	12	CP034045	ST15	5319653	4324620	81%	588	2	312	277.5	161	342	175.5	66	7	10.61%
1. No masking	K. pneumoniae	ST17	12	CP009461	ST17	5118878	4605345	90%	20244	25	12359	4962	4559	8613	5303.5	66	1	1.52%
2. Phage masked	K. pneumoniae	ST17	12	CP009461	ST17	5118878	4569237	89%	20112	25	12281	4922	4524	8550	5260.5	66	1	1.52%
3. Recombination masked	K. pneumoniae	ST17	12	CP009461	ST17	5118878	2377606	46%	930	162	305	233.5	1	434	224	66	8	12.12%
4. Both (phage and recombination) masked	K. pneumoniae	ST17	12	CP009461	ST17	5118878	2222375	43%	923	1	431	221.5	161	302	231.5	66	8	12.12%
1. No masking	E. faecium	ST203	60	CP027517	ST203	2863087	2099691	73%	1999	0	1878	16	2	1754	12	1770	1201	67.85%
2. Phage masked	E. faecium	ST203	60	CP027517	ST203	2863087	2097241	73%	1999	0	1878	16	2	1754	12	1770	1201	67.85%
3. Recombination masked	E. faecium	ST203	60	CP027517	ST203	2863087	1922633	67%	206	2	70	11	0	102	12	1770	1388	78.42%
4. Both (phage and recombination) masked	E. faecium	ST203	60	CP027517	ST203	2863087	1920183	67%	206	0	102	12	2	70	11	1770	1388	78.42%
1. No masking	S. aureus	ST22	222	BPH2900	ST22	2823339	2037552	72%	5028	0	445	125	90	415	134	24531	196	0.80%
2. Phage masked	S. aureus	ST22	222	BPH2900	ST22	2823339	2031127	72%	5006	0	444	125	90	414	134	24531	197	0.80%
3. Recombination masked	S. aureus	ST22	222	BPH2900	ST22	2823339	2033998	72%	4964	89	409	133	0	438	124	24531	196	0.80%
4. Both (phage and recombination) masked	S. aureus	ST22	222	BPH2900	ST22	2823339	2028515	72%	4951	0	437	123	89	408	133	24531	197	0.80%
1. No masking	K. pneumoniae	ST307	23	CP025146	ST307	5383248	4624885	86%	676	2	196	90	92	186	115	253	21	8.30%
2. Phage masked	K. pneumoniae	ST307	23	CP025146	ST307	5383248	4589713	85%	656	2	179	89	92	169	115	253	21	8.30%
3. Recombination masked	K. pneumoniae	ST307	23	CP025146	ST307	5383248	4618760	86%	609	92	146	114	2	146	87	253	21	8.30%
4. Both (phage and recombination) masked	K. pneumoniae	ST307	23	CP025146	ST307	5383248	4584526	85%	605	2	146	87	92	146	114	253	21	8.30%
1. No masking	K. pneumoniae	ST323	15	CP024499	ST323	5234963	4699103	90%	1145	0	840	16	24	829	28	105	66	62.86%
2. Phage masked	K. pneumoniae	ST323	15	CP024499	ST323	5234963	4657834	89%	1062	0	782	16	24	772	28	105	66	62.86%
3. Recombination masked	K. pneumoniae	ST323	15	CP024499	ST323	5234963	4661513	89%	472	24	282	27	0	301	16	105	66	62.86%
4. Both (phage and recombination) masked	K. pneumoniae	ST323	15	CP024499	ST323	5234963	4622117	88%	467	0	297	16	24	278	27	105	66	62.86%
1. No masking	E. coli	ST38	39	CP026723	ST38	5492922	3596230	65%	24701	17	11943	5345	2636	10452	6765	741	1	0.13%
2. Phage masked	E. coli	ST38	39	CP026723	ST38	5492922	3557943	65%	24527	17	11858	5303	2629	10376	6747	741	1	0.13%
3. Recombination masked	E. coli	ST38	39	CP026723	ST38	5492922	2835071	52%	1735	95	283	179	7	339	159	741	3	0.40%
4. Both (phage and recombination) masked	E. coli	ST38	39	CP026723	ST38	5492922	2806733	51%	1722	7	335	158	94	280	178	741	3	0.40%
1. No masking	S. aureus	ST45	158	NC_021554.1	ST45	2850503	2065089	72%	13717	4	9845	190	958	10174	10138	12043	24	0.20%
2. Phage masked	S. aureus	ST45	158	NC_021554.1	ST45	2850503	2057545	72%	13699	4	9835	189	957	10166	10130.5	12043	24	0.20%
3. Recombination masked	S. aureus	ST45	158	NC_021554.1	ST45	2850503	1657837	58%	5939	430	3159	3128	1	3120	132	12043	96	0.80%
4. Both (phage and recombination) masked	S. aureus	ST45	158	NC_021554.1	ST45	2850503	1651809	58%	5922	1	3111	132	430	3152	3121	12043	96	0.80%
1. No masking	S. aureus	ST5	61	BPH2819	ST5	2733461	2286987	84%	4999	0	653	405	179	521	367	1830	16	0.87%
2. Phage masked	S. aureus	ST5	61	BPH2819	ST5	2733461	2278922	83%	4975	0	650	404	179	520	365	1830	16	0.87%
3. Recombination masked	S. aureus	ST5	61	BPH2819	ST5	2733461	2279822	83%	4973	179	521	367	0	652	403	1830	16	0.87%
4. Both (phage and recombination) masked	S. aureus	ST5	61	BPH2819	ST5	2733461	2271757	83%	4949	0	649	402	179	520	365	1830	16	0.87%
1. No masking	E. coli	ST648	51	CP023258	ST648	5074278	3219010	63%	30298	3	11001	4638	7308	13147	9870	1275	3	0.24%
2. Phage masked	E. coli	ST648	51	CP023258	ST648	5074278	3180391	63%	30012	3	10889	4620	7231	13060	9787	1275	3	0.24%
3. Recombination masked	E. coli	ST648	51	CP023258	ST648	5074278	2363282	47%	1306	69	124	96	0	134	87	1275	12	0.94%
4. Both (phage and recombination) masked	E. coli	ST648	51	CP023258	ST648	5074278	2338165	46%	1293	0	133	87	69	123	96	1275	12	0.94%
1. No masking	E. faecium	ST80	29	CP027501	ST80	2912017	2026367	70%	12904	2	8733	4797.5	4	7051	4137	406	28	6.90%
2. Phage masked	E. faecium	ST80	29	CP027501	ST80	2912017	2024059	70%	12904	2	8733	4797.5	4	7051	4137	406	28	6.90%
3. Recombination masked	E. faecium	ST80	29	CP027501	ST80	2912017	1274708	44%	717	1	276	143	0	292	153	406	43	10.59%
4. Both (phage and recombination) masked	E. faecium	ST80	29	CP027501	ST80	2912017	1272400	44%	717	0	292	153	1	276	143	406	4	0.99%
1. No masking	S. aureus	ST93	69	NC_017338.1	ST93	2811435	2283183	81%	1652	0	189	93	48	124	70	2346	40	1.71%
2. Phage masked	S. aureus	ST93	69	NC_017338.1	ST93	2811435	2272561	81%	1594	0	135	93	48	101	70	2346	40	1.71%
3. Recombination masked	S. aureus	ST93	69	NC_017338.1	ST93	2811435	2280529	81%	1580	43	96	65	0	135	93	2346	40	1.71%
4. Both (phage and recombination) masked	S. aureus	ST93	69	NC_017338.1	ST93	2811435	2272415	81%	1578	0	135	92	43	96	65	2346	40	1.71%
