## Supplementary Table 4 for "Systematic analysis of key parameters for genomics-based real-time detection and tracking of multidrug-resistant bacteria"

Species	ST	Isolates	MaximumDateForIsolateInclusion	ReferenceGenome	ReferenceSize	CoreAlignmentLength	CoreAlignmentLength_propReference	CoreSNPAlignmentLength	MinSNPs_betweenIsolates	MaxSNPs_betweenIsolates	MedianSNPs_betweenIsolates	MinSNPs_toReference	MaxSNPs_toReference	MedianSNPs_toReference	TotalNumberOfIsolatePairs	NumberOfIsolatePairs_belowSNPThreshold	ProportionIsolatePairsBelowSNPThreshold	Comment
E. coli	ST1193	1	30/4/17	CP030111	4939457	4848414	98%	54	N/A	N/A	N/A	54	54	54	N/A	N/A	N/A	SingletonIsolateAtTimepoint_canOnlyCompareToReference
E. coli	ST1193	4	31/5/17	CP030111	4939457	4674519	95%	169	65	86	73	52	76	71	6	0	0.00%
E. coli	ST1193	8	18/6/17	CP030111	4939457	4561371	92%	2068	44	1850	86	48	1103	71	28	0	0.00%
E. coli	ST1193	21	30/11/17	CP030111	4939457	4238749	86%	1832	19	1280	84.5	43	827	67	210	1	0.48%
E. coli	ST1193	26	31/12/17	CP030111	4939457	4129396	84%	1822	3	1236	77	36	793	64.5	325	3	0.92%
E. coli	ST1193	34	31/1/18	CP030111	4939457	4006439	81%	2605	0	1414	116	30	972	61	561	12	2.14%
E. coli	ST1193	38	28/2/18	CP030111	4939457	3932250	80%	5405	0	3707	128	30	2809	61.5	703	14	1.99%
E. coli	ST1193	45	31/3/18	CP030111	4939457	3856651	78%	5359	0	3590	127	30	2711	60	990	18	1.82%
E. coli	ST1193	54	30/4/18	CP030111	4939457	3503258	71%	4955	0	3274	121	28	2499	58	1431	38	2.66%
E. coli	ST1193	66	31/5/18	CP030111	4939457	3406340	69%	4931	0	3170	78	27	2419	57	2145	54	2.52%
E. coli	ST1193	74	30/6/18	CP030111	4939457	3405241	69%	4994	0	3170	76	27	2418	57.5	2701	67	2.48%
E. coli	ST1193	81	31/7/18	CP030111	4939457	3394653	69%	5033	0	3167	84	27	2416	57	3240	83	2.56%
E. coli	ST1193	89	31/8/18	CP030111	4939457	3351248	68%	5037	0	3098	77	27	2402	57	3916	92	2.35%
E. coli	ST1193	96	30/9/18	CP030111	4939457	3344998	68%	5073	0	3095	97	27	2399	57	4560	128	2.81%
E. coli	ST1193	102	31/10/18	CP030111	4939457	3339548	68%	5142	0	3090	78	27	2396	57	5151	142	2.76%
E. coli	ST1193	110	30/11/18	CP030111	4939457	3336007	68%	5231	0	3087	76	27	2394	57	5995	179	2.99%
E. coli	ST131	7	30/4/17	NC_013654.1	4717338	4277959	91%	13896	185	12297	981	2518	12122	12072	21	0	0.00%
E. coli	ST131	51	31/5/17	NC_013654.1	4717338	3124519	66%	14282	11	10682	2237	1720	10274	9831	1275	1	0.08%
E. coli	ST131	70	18/6/17	NC_013654.1	4717338	3042434	64%	15319	11	10515	2258	1634	10001	9616	2415	4	0.17%
E. coli	ST131	112	30/11/17	NC_013654.1	4717338	2830884	60%	14959	2	10466	991.5	959	9979	8329.5	6216	9	0.14%
E. coli	ST131	131	31/12/17	NC_013654.1	4717338	2709735	57%	14801	2	10073	855	946	9603	8053	8515	14	0.16%
E. coli	ST131	155	31/1/18	NC_013654.1	4717338	2577190	55%	14709	2	9725	744	925	9284	7846	11935	15	0.13%
E. coli	ST131	181	28/2/18	NC_013654.1	4717338	2348831	50%	13989	2	9128	616	886	8742	7603	16290	16	0.10%
E. coli	ST131	200	31/3/18	NC_013654.1	4717338	2123184	45%	13561	2	8658	716	853	8342	7332	19900	19	0.10%
E. coli	ST131	229	30/4/18	NC_013654.1	4717338	1901654	40%	12791	2	8161	702	828	7905	7043	26106	28	0.11%
E. coli	ST131	278	31/5/18	NC_013654.1	4717338	1677542	36%	12473	2	7757	668	796	7562	6841.5	38503	123	0.32%
E. coli	ST131	305	30/6/18	NC_013654.1	4717338	1663999	35%	12204	2	7626	494	662	7370	6692	46360	233	0.50%
E. coli	ST131	326	31/7/18	NC_013654.1	4717338	1652910	35%	12078	1	7534	457	522	7205	6533	52975	386	0.73%
E. coli	ST131	361	31/8/18	NC_013654.1	4717338	1645768	35%	12328	1	7518	406	522	7190	6538	64980	672	1.03%
E. coli	ST131	395	30/9/18	NC_013654.1	4717338	1620464	34%	12409	1	7431	343	520	7106	6464	77815	1115	1.43%
E. coli	ST131	422	31/10/18	NC_013654.1	4717338	1615586	34%	12711	1	7433	308	520	7087	6454	88831	1436	1.62%
E. coli	ST131	460	30/11/18	NC_013654.1	4717338	1586912	34%	12548	0	7323	280	519	6976	6349	105570	2082	1.97%
E. coli	ST38	1	30/4/17	CP026723	5492922	4609299	84%	13523	N/A	N/A	N/A	13523	13523	13523	N/A	N/A	N/A	SingletonIsolateAtTimepoint_canOnlyCompareToReference
E. coli	ST38	12	31/5/17	CP026723	5492922	4195772	76%	20751	255	11655	6309	6797	12066	7684	66	0	0.00%
E. coli	ST38	15	18/6/17	CP026723	5492922	4145481	75%	22623	250	11387	5776	6436	11765	7422	105	0	0.00%
E. coli	ST38	17	30/11/17	CP026723	5492922	4099384	75%	22810	247	11344	5738	6416	11721	7400	136	0	0.00%
E. coli	ST38	18	31/12/17	CP026723	5492922	4095228	75%	22988	246	11333	5734	2884	11704	7343	153	0	0.00%
E. coli	ST38	21	31/1/18	CP026723	5492922	3977733	72%	23805	243	11137	5986	2864	11569	7311	210	0	0.00%
E. coli	ST38	24	28/2/18	CP026723	5492922	3880623	71%	23400	233	11573	6018.5	2680	11208	7270	276	0	0.00%
E. coli	ST38	27	31/3/18	CP026723	5492922	3743569	68%	24043	49	12468	5731	2659	10551	6739	351	0	0.00%
E. coli	ST38	28	30/4/18	CP026723	5492922	3653742	67%	23622	47	12197	5576	2642	10403	6688.5	378	0	0.00%
E. coli	ST38	29	31/5/18	CP026723	5492922	3649732	66%	23695	47	12195	5497.5	2641	10402	6698	406	0	0.00%
E. coli	ST38	29	30/6/18	CP026723	5492922	3649732	66%	23695	47	12195	5497.5	2641	10402	6698	406	0	0.00%
E. coli	ST38	29	31/7/18	CP026723	5492922	3649732	66%	23695	47	12195	5497.5	2641	10402	6698	406	0	0.00%
E. coli	ST38	29	31/8/18	CP026723	5492922	3649732	66%	23695	47	12195	5497.5	2641	10402	6698	406	0	0.00%
E. coli	ST38	33	30/9/18	CP026723	5492922	3623580	66%	24268	46	12134	5529.5	2637	10589	6666	528	0	0.00%
E. coli	ST38	36	31/10/18	CP026723	5492922	3619935	66%	24765	46	12120	5473	2636	10579	6747	630	0	0.00%
E. coli	ST38	39	30/11/18	CP026723	5492922	3596230	65%	24701	17	11943	5345	2636	10452	6765	741	1	0.13%
E. coli	ST648	0	30/4/17	CP023258	5074278	N/A	N/A	N/A	N/A	N/A	N/A	N/A	N/A	N/A	N/A	N/A	N/A	NoIsolatesAtTimepoint
E. coli	ST648	4	31/5/17	CP023258	5074278	4126493	81%	21699	5336	11460	7662	8584	16300	12536.5	6	0	0.00%
E. coli	ST648	8	18/6/17	CP023258	5074278	3963086	78%	25545	303	12184	6778	8004	15279	11510	28	0	0.00%
E. coli	ST648	12	30/11/17	CP023258	5074278	3902861	77%	26643	162	12018	6184.5	7920	14975	11215	66	0	0.00%
E. coli	ST648	15	31/12/17	CP023258	5074278	3786635	75%	27706	18	11710	6215	7860	14780	11099	105	1	0.95%
E. coli	ST648	17	31/1/18	CP023258	5074278	3738960	74%	27447	16	11544	5893	7832	14711	11043	136	1	0.74%
E. coli	ST648	19	28/2/18	CP023258	5074278	3633878	72%	27476	14	11284	5661	7787	14521	10902	171	1	0.58%
E. coli	ST648	22	31/3/18	CP023258	5074278	3540785	70%	27010	13	10976	5388	7754	14313	10472.5	231	1	0.43%
E. coli	ST648	26	30/4/18	CP023258	5074278	3346086	66%	26053	12	10636	4971	7460	13808	9969.5	325	1	0.31%
E. coli	ST648	28	31/5/18	CP023258	5074278	3342393	66%	26270	12	10602	4974	7452	13772	9949.5	378	1	0.26%
E. coli	ST648	35	30/6/18	CP023258	5074278	3310872	65%	27607	12	10279	4874	7421	13589	10100	595	1	0.17%
E. coli	ST648	38	31/7/18	CP023258	5074278	3309075	65%	27638	12	10273	4873	7419	13586	10051	703	1	0.14%
E. coli	ST648	40	31/8/18	CP023258	5074278	3287158	65%	27431	12	10210	4820.5	7416	13386	10045	780	1	0.13%
E. coli	ST648	44	30/9/18	CP023258	5074278	3277265	65%	27449	3	10192	4692.5	7400	13359	10024	946	3	0.32%
E. coli	ST648	46	31/10/18	CP023258	5074278	3260260	64%	27817	3	10157	4620	7353	13305	9927	1035	3	0.29%
E. coli	ST648	51	30/11/18	CP023258	5074278	3219010	63%	30298	3	11001	4638	7308	13147	9870	1275	3	0.24%
E. faecium	ST1421	0	30/4/17	CP027497	2883877	N/A	N/A	N/A	N/A	N/A	N/A	N/A	N/A	N/A	N/A	N/A	N/A	NoIsolatesAtTimepoint
E. faecium	ST1421	25	31/5/17	CP027497	2883877	1838717	64%	2447	5	1962	187	199	1302	1057	300	22	7.33%
E. faecium	ST1421	40	18/6/17	CP027497	2883877	1744589	60%	2146	2	1834	133	168	1145	1009	780	109	13.97%
E. faecium	ST1421	55	30/11/17	CP027497	2883877	1692477	59%	2132	0	1783	124	165	1130	1006	1485	266	17.91%
E. faecium	ST1421	64	31/12/17	CP027497	2883877	1680073	58%	2053	0	1677	122	165	1054	889	2016	345	17.11%
E. faecium	ST1421	74	31/1/18	CP027497	2883877	1663916	58%	2058	0	1605	107	164	1036	829	2701	508	18.81%
E. faecium	ST1421	84	28/2/18	CP027497	2883877	1531845	53%	2190	0	1625	99	161	1043	823	3486	674	19.33%
E. faecium	ST1421	92	31/3/18	CP027497	2883877	1516081	53%	2152	0	1588	85	161	1013	791	4186	837	20.00%
E. faecium	ST1421	100	30/4/18	CP027497	2883877	1474614	51%	2093	0	1543	78	160	993	779	4950	978	19.76%
E. faecium	ST1421	111	31/5/18	CP027497	2883877	1424268	49%	2145	0	1501	93	159	985	776	6105	1062	17.40%
E. faecium	ST1421	118	30/6/18	CP027497	2883877	1423193	49%	2253	0	1501	100	159	985	776	6903	1146	16.60%
E. faecium	ST1421	126	31/7/18	CP027497	2883877	1405763	49%	13162	0	12261	105	146	11665	763	7875	1254	15.92%
E. faecium	ST1421	130	31/8/18	CP027497	2883877	1402523	49%	13484	0	12261	105	146	11665	764	8385	1357	16.18%
E. faecium	ST1421	135	30/9/18	CP027497	2883877	1401867	49%	13499	0	12257	105	146	11661	764	9045	1452	16.05%
E. faecium	ST1421	140	31/10/18	CP027497	2883877	1400719	49%	14443	0	13171	107	146	11652	764	9730	1535	15.78%
E. faecium	ST1421	146	30/11/18	CP027497	2883877	1399351	49%	14434	0	13161	110	146	11643	764.5	10585	1590	15.02%
E. faecium	ST1424	0	30/4/17	AUSMDU00011555Ê	2946167	N/A	N/A	N/A	N/A	N/A	N/A	N/A	N/A	N/A	N/A	N/A	N/A	NoIsolatesAtTimepoint
E. faecium	ST1424	0	31/5/17	AUSMDU00011555Ê	2946167	N/A	N/A	N/A	N/A	N/A	N/A	N/A	N/A	N/A	N/A	N/A	N/A	NoIsolatesAtTimepoint
E. faecium	ST1424	0	18/6/17	AUSMDU00011555Ê	2946167	N/A	N/A	N/A	N/A	N/A	N/A	N/A	N/A	N/A	N/A	N/A	N/A	NoIsolatesAtTimepoint
E. faecium	ST1424	1	30/11/17	AUSMDU00011555Ê	2946167	2688839	91%	3891	N/A	N/A	N/A	3891	3891	3891	N/A	N/A	N/A	SingletonIsolateAtTimepoint_canOnlyCompareToReference
E. faecium	ST1424	3	31/12/17	AUSMDU00011555Ê	2946167	2528040	86%	3917	208	3913	3713	0	3913	3713	3	0	0.00%
E. faecium	ST1424	4	31/1/18	AUSMDU00011555Ê	2946167	2524885	86%	3906	10	3901	1954.5	0	3901	3702	6	1	16.67%
E. faecium	ST1424	8	28/2/18	AUSMDU00011555Ê	2946167	2483100	84%	3860	7	3846	91.5	0	3846	3651	28	6	21.43%
E. faecium	ST1424	10	31/3/18	AUSMDU00011555Ê	2946167	2479654	84%	3860	6	3843	83	0	3843	3651	45	15	33.33%
E. faecium	ST1424	17	30/4/18	AUSMDU00011555Ê	2946167	2397956	81%	3848	2	3818	119.5	0	3818	3634	136	45	33.09%
E. faecium	ST1424	20	31/5/18	AUSMDU00011555Ê	2946167	2306996	78%	3855	2	3813	82	0	3813	3630	190	66	34.74%
E. faecium	ST1424	22	30/6/18	AUSMDU00011555Ê	2946167	2303981	78%	3854	2	3813	38	0	3813	3629.5	231	91	39.39%
E. faecium	ST1424	26	31/7/18	AUSMDU00011555Ê	2946167	2272134	77%	4178	2	3782	83	0	3782	3601.5	325	117	36.00%
E. faecium	ST1424	31	31/8/18	AUSMDU00011555Ê	2946167	2259030	77%	4179	2	3781	121	0	3781	3600	465	158	33.98%
E. faecium	ST1424	37	30/9/18	AUSMDU00011555Ê	2946167	2243958	76%	4180	2	3768	85	0	3768	3587	666	218	32.73%
E. faecium	ST1424	48	31/10/18	AUSMDU00011555Ê	2946167	2220167	75%	4189	0	3753	50	0	3753	3575	1128	448	39.72%
E. faecium	ST1424	70	30/11/18	AUSMDU00011555Ê	2946167	2185568	74%	4168	0	3728	52	0	3728	3551.5	2415	788	32.63%
E. faecium	ST203	1	30/4/17	CP027517	2863087	2705193	94%	6	N/A	N/A	N/A	6	6	6	N/A	N/A	N/A	SingletonIsolateAtTimepoint_canOnlyCompareToReference
E. faecium	ST203	14	31/5/17	CP027517	2863087	2357356	82%	39	0	26	13	2	21	10.5	91	90	98.90%
E. faecium	ST203	18	18/6/17	CP027517	2863087	2315317	81%	616	0	599	13	2	594	11	153	135	88.24%
E. faecium	ST203	23	30/11/17	CP027517	2863087	2296703	80%	621	0	597	14	2	590	11	253	226	89.33%
E. faecium	ST203	32	31/12/17	CP027517	2863087	2277607	80%	625	0	598	14	2	588	14	496	455	91.73%
E. faecium	ST203	35	31/1/18	CP027517	2863087	2259629	79%	708	0	621	14	2	587	14	595	517	86.89%
E. faecium	ST203	39	28/2/18	CP027517	2863087	2248492	79%	741	0	617	14	2	583	14	741	615	83.00%
E. faecium	ST203	40	31/3/18	CP027517	2863087	2247119	78%	742	0	617	14	2	583	14	780	650	83.33%
E. faecium	ST203	44	30/4/18	CP027517	2863087	2168308	76%	717	0	594	14	2	559	12	946	811	85.73%
E. faecium	ST203	47	31/5/18	CP027517	2863087	2167314	76%	719	0	594	14	2	559	12	1081	937	86.68%
E. faecium	ST203	49	30/6/18	CP027517	2863087	2162906	76%	721	0	594	13	2	559	12	1176	1026	87.24%
E. faecium	ST203	53	31/7/18	CP027517	2863087	2159533	75%	723	0	593	14	2	559	12	1378	1120	81.28%
E. faecium	ST203	54	31/8/18	CP027517	2863087	2159316	75%	739	0	593	14	2	559	12	1431	1129	78.90%
E. faecium	ST203	55	30/9/18	CP027517	2863087	2158787	75%	738	0	592	14	2	558	12	1485	1177	79.26%
E. faecium	ST203	57	31/10/18	CP027517	2863087	2116151	74%	1996	0	1883	15	2	1759	12	1596	1179	73.87%
E. faecium	ST203	60	30/11/18	CP027517	2863087	2099691	73%	1999	0	1878	16	2	1754	12	1770	1201	67.85%
E. faecium	ST80	1	30/4/17	CP027501	2912017	2347497	81%	8228	N/A	N/A	N/A	8228	8228	8228	N/A	N/A	N/A	SingletonIsolateAtTimepoint_canOnlyCompareToReference
E. faecium	ST80	3	31/5/17	CP027501	2912017	2317880	80%	8011	10	8007	7999	6	7999	14	3	1	33.33%
E. faecium	ST80	5	18/6/17	CP027501	2912017	2231213	77%	9856	10	7808	7390.5	6	7800	7387	10	1	10.00%
E. faecium	ST80	10	30/11/17	CP027501	2912017	2165069	74%	11311	2	8129	4949	5	7667	4944.5	45	6	13.33%
E. faecium	ST80	14	31/12/17	CP027501	2912017	2157143	74%	11719	2	8133	4938	5	7624	4931	91	13	14.29%
E. faecium	ST80	14	31/1/18	CP027501	2912017	2157143	74%	11719	2	8133	4938	5	7624	4931	91	13	14.29%
E. faecium	ST80	15	28/2/18	CP027501	2912017	2127579	73%	11729	2	8125	4932	5	7616	4925	105	15	14.29%
E. faecium	ST80	16	31/3/18	CP027501	2912017	2094320	72%	11491	2	8085	4896	5	7388	4891	120	15	12.50%
E. faecium	ST80	17	30/4/18	CP027501	2912017	2079830	71%	11762	2	8032	4875.5	4	7320	4869	136	15	11.03%
E. faecium	ST80	19	31/5/18	CP027501	2912017	2079165	71%	11769	2	8030	4874	4	7320	4869	171	16	9.36%
E. faecium	ST80	21	30/6/18	CP027501	2912017	2068481	71%	12266	2	7994	4865	4	7294	4860	210	18	8.57%
E. faecium	ST80	23	31/7/18	CP027501	2912017	2061028	71%	12262	2	7990	4860	4	7292	4854	253	26	10.28%
E. faecium	ST80	24	31/8/18	CP027501	2912017	2047344	70%	13232	2	9195	4856.5	4	7275	4849	276	26	9.42%
E. faecium	ST80	25	30/9/18	CP027501	2912017	2046154	70%	13232	2	9188	4849.5	4	7270	4842	300	26	8.67%
E. faecium	ST80	26	31/10/18	CP027501	2912017	2029375	70%	12929	2	8752	4800	4	7069	4791.5	325	26	8.00%
E. faecium	ST80	29	30/11/18	CP027501	2912017	2026367	70%	12904	2	8733	4797.5	4	7051	4137	406	28	6.90%
K. pneumoniae	ST15	0	30/4/17	CP034045	5319653	N/A	N/A	N/A	N/A	N/A	N/A	N/A	N/A	N/A	N/A	N/A	N/A	NoIsolatesAtTimepoint
K. pneumoniae	ST15	1	31/5/17	CP034045	5319653	5100273	96%	884	N/A	N/A	N/A	884	884	884	N/A	N/A	N/A	SingletonIsolateAtTimepoint_canOnlyCompareToReference
K. pneumoniae	ST15	1	18/6/17	CP034045	5319653	5100273	96%	884	N/A	N/A	N/A	884	884	884	N/A	N/A	N/A	SingletonIsolateAtTimepoint_canOnlyCompareToReference
K. pneumoniae	ST15	3	30/11/17	CP034045	5319653	4742324	89%	1312	50	1178	1170	579	827	824	3	0	0.00%
K. pneumoniae	ST15	5	31/12/17	CP034045	5319653	4688775	88%	1379	3	1172	778.5	187	821	577	10	1	10.00%
K. pneumoniae	ST15	6	31/1/18	CP034045	5319653	4584281	86%	975	3	712	324	180	575	270.5	15	1	6.67%
K. pneumoniae	ST15	6	28/2/18	CP034045	5319653	4584281	86%	975	3	712	324	180	575	270.5	15	1	6.67%
K. pneumoniae	ST15	7	31/3/18	CP034045	5319653	4448738	84%	964	3	703	317	178	566	335	21	1	4.76%
K. pneumoniae	ST15	8	30/4/18	CP034045	5319653	4402601	83%	961	3	702	317	177	563	345	28	2	7.14%
K. pneumoniae	ST15	8	31/5/18	CP034045	5319653	4402601	83%	961	3	702	317	177	563	345	28	2	7.14%
K. pneumoniae	ST15	8	30/6/18	CP034045	5319653	4402601	83%	961	3	702	317	177	563	345	28	2	7.14%
K. pneumoniae	ST15	9	31/7/18	CP034045	5319653	4399114	83%	962	3	701	315.5	177	563	334	36	3	8.33%
K. pneumoniae	ST15	11	31/8/18	CP034045	5319653	4385110	82%	949	2	686	314	177	550	332	55	7	12.73%
K. pneumoniae	ST15	12	30/9/18	CP034045	5319653	4382269	82%	995	2	686	313.5	177	550	260	66	7	10.61%
K. pneumoniae	ST15	12	31/10/18	CP034045	5319653	4382269	82%	995	2	686	313.5	177	550	260	66	7	10.61%
K. pneumoniae	ST15	12	30/11/18	CP034045	5319653	4382269	82%	995	2	686	313.5	177	550	260	66	7	10.61%
K. pneumoniae	ST17	2	30/4/17	CP009461	5118878	4806691	94%	12431	10875	10875	10875	5050	8956	7003	1	0	0.00%
K. pneumoniae	ST17	3	31/5/17	CP009461	5118878	4775907	93%	14706	5691	10745	10556	5015	8834	5963	3	0	0.00%
K. pneumoniae	ST17	4	18/6/17	CP009461	5118878	4763812	93%	14718	177	10701	8096.5	5007	8798	5964	6	0	0.00%
K. pneumoniae	ST17	4	30/11/17	CP009461	5118878	4763812	93%	14718	177	10701	8096.5	5007	8798	5964	6	0	0.00%
K. pneumoniae	ST17	4	31/12/17	CP009461	5118878	4763812	93%	14718	177	10701	8096.5	5007	8798	5964	6	0	0.00%
K. pneumoniae	ST17	4	31/1/18	CP009461	5118878	4763812	93%	14718	177	10701	8096.5	5007	8798	5964	6	0	0.00%
K. pneumoniae	ST17	5	28/2/18	CP009461	5118878	4711620	92%	15536	175	10574	5963.5	4972	8699	5949	10	0	0.00%
K. pneumoniae	ST17	6	31/3/18	CP009461	5118878	4685293	92%	15482	174	10521	5595	4954	8648	5922.5	15	0	0.00%
K. pneumoniae	ST17	7	30/4/18	CP009461	5118878	4671640	91%	17562	173	10335	6970	4726	8454	5704	21	0	0.00%
K. pneumoniae	ST17	8	31/5/18	CP009461	5118878	4665415	91%	17473	99	10274	5634	4725	8453	5647.5	28	0	0.00%
K. pneumoniae	ST17	8	30/6/18	CP009461	5118878	4665415	91%	17473	99	10274	5634	4725	8453	5647.5	28	0	0.00%
K. pneumoniae	ST17	8	31/7/18	CP009461	5118878	4665415	91%	17473	99	10274	5634	4725	8453	5647.5	28	0	0.00%
K. pneumoniae	ST17	8	31/8/18	CP009461	5118878	4665415	91%	17473	99	10274	5634	4725	8453	5647.5	28	0	0.00%
K. pneumoniae	ST17	9	30/9/18	CP009461	5118878	4663988	91%	17483	51	10274	5278.5	4725	8453	5663	36	0	0.00%
K. pneumoniae	ST17	12	31/10/18	CP009461	5118878	4605345	90%	20244	25	12359	4962	4559	8613	5303.5	66	1	1.52%
K. pneumoniae	ST17	12	30/11/18	CP009461	5118878	4605345	90%	20244	25	12359	4962	4559	8613	5303.5	66	1	1.52%
K. pneumoniae	ST307	0	30/4/17	CP025146	5383248	N/A	N/A	N/A	N/A	N/A	N/A	N/A	N/A	N/A	N/A	N/A	N/A	NoIsolatesAtTimepoint
K. pneumoniae	ST307	4	31/5/17	CP025146	5383248	4996323	93%	198	3	95	51	131	160	141.5	6	3	50.00%
K. pneumoniae	ST307	6	18/6/17	CP025146	5383248	4965966	92%	255	3	115	91	131	182	151.5	15	3	20.00%
K. pneumoniae	ST307	8	30/11/17	CP025146	5383248	4932734	92%	364	3	136	93	130	181	160	28	3	10.71%
K. pneumoniae	ST307	12	31/12/17	CP025146	5383248	4867756	90%	389	3	126	84.5	122	168	140	66	11	16.67%
K. pneumoniae	ST307	13	31/1/18	CP025146	5383248	4799698	89%	375	2	123	86	97	138	115	78	11	14.10%
K. pneumoniae	ST307	13	28/2/18	CP025146	5383248	4799698	89%	375	2	123	86	97	138	115	78	11	14.10%
K. pneumoniae	ST307	14	31/3/18	CP025146	5383248	4760766	88%	397	2	123	83	97	138	113	91	11	12.09%
K. pneumoniae	ST307	15	30/4/18	CP025146	5383248	4677072	87%	402	2	123	83	96	138	113	105	12	11.43%
K. pneumoniae	ST307	17	31/5/18	CP025146	5383248	4671882	87%	461	2	123	85	96	138	115	136	17	12.50%
K. pneumoniae	ST307	18	30/6/18	CP025146	5383248	4671429	87%	465	2	123	85	96	138	116	153	20	13.07%
K. pneumoniae	ST307	20	31/7/18	CP025146	5383248	4669740	87%	493	2	127	86	96	143	117.5	190	21	11.05%
K. pneumoniae	ST307	21	31/8/18	CP025146	5383248	4669041	87%	573	2	152	88.5	96	151	118	210	21	10.00%
K. pneumoniae	ST307	22	30/9/18	CP025146	5383248	4626838	86%	646	2	196	89	92	186	114.5	231	21	9.09%
K. pneumoniae	ST307	23	31/10/18	CP025146	5383248	4624885	86%	676	2	196	90	92	186	115	253	21	8.30%
K. pneumoniae	ST307	23	30/11/18	CP025146	5383248	4624885	86%	676	2	196	90	92	186	115	253	21	8.30%
K. pneumoniae	ST323	0	30/4/17	CP024499	5234963	N/A	N/A	N/A	N/A	N/A	N/A	N/A	N/A	N/A	N/A	N/A	N/A	NoIsolatesAtTimepoint
K. pneumoniae	ST323	3	31/5/17	CP024499	5234963	5012991	96%	29	1	2	1	28	29	28	3	3	100.00%
K. pneumoniae	ST323	5	18/6/17	CP024499	5234963	4992688	95%	32	0	4	1.5	28	32	29	10	10	100.00%
K. pneumoniae	ST323	5	30/11/17	CP024499	5234963	4992688	95%	32	0	4	1.5	28	32	29	10	10	100.00%
K. pneumoniae	ST323	6	31/12/17	CP024499	5234963	4957365	95%	733	0	721	3	28	713	29	15	10	66.67%
K. pneumoniae	ST323	7	31/1/18	CP024499	5234963	4778073	91%	1273	0	1152	257	28	1143	29	21	10	47.62%
K. pneumoniae	ST323	8	28/2/18	CP024499	5234963	4727572	90%	1112	0	838	254	24	833	26	28	10	35.71%
K. pneumoniae	ST323	8	31/3/18	CP024499	5234963	4727572	90%	1112	0	838	254	24	833	26	28	10	35.71%
K. pneumoniae	ST323	9	30/4/18	CP024499	5234963	4725159	90%	1116	0	839	253	24	833	27	36	15	41.67%
K. pneumoniae	ST323	10	31/5/18	CP024499	5234963	4722139	90%	1124	0	838	252	24	832	27.5	45	21	46.67%
K. pneumoniae	ST323	11	30/6/18	CP024499	5234963	4721391	90%	1133	0	838	18	24	832	28	55	28	50.91%
K. pneumoniae	ST323	13	31/7/18	CP024499	5234963	4701043	90%	1141	0	840	18	24	829	28	78	45	57.69%
K. pneumoniae	ST323	14	31/8/18	CP024499	5234963	4699909	90%	1143	0	840	17	24	829	28	91	55	60.44%
K. pneumoniae	ST323	14	30/9/18	CP024499	5234963	4699909	90%	1143	0	840	17	24	829	28	91	55	60.44%
K. pneumoniae	ST323	14	31/10/18	CP024499	5234963	4699909	90%	1143	0	840	17	24	829	28	91	55	60.44%
K. pneumoniae	ST323	15	30/11/18	CP024499	5234963	4699103	90%	1145	0	840	16	24	829	28	105	66	62.86%
S. aureus	ST22	1	30/4/17	BPH2900	2823339	2748796	97%	205	N/A	N/A	N/A	205	205	205	N/A	N/A	N/A	SingletonIsolateAtTimepoint_canOnlyCompareToReference
S. aureus	ST22	13	31/5/17	BPH2900	2823339	2542558	90%	652	1	210	155	150	188	166	78	3	3.85%
S. aureus	ST22	23	18/6/17	BPH2900	2823339	2406001	85%	1641	1	729	152	135	706	154	253	5	1.98%
S. aureus	ST22	40	30/11/17	BPH2900	2823339	2315980	82%	2294	0	636	142	110	619	149.5	780	8	1.03%
S. aureus	ST22	55	31/12/17	BPH2900	2823339	2282960	81%	2651	0	618	144	108	575	147	1485	14	0.94%
S. aureus	ST22	73	31/1/18	BPH2900	2823339	2237300	79%	2904	0	598	140	106	557	145	2628	26	0.99%
S. aureus	ST22	84	28/2/18	BPH2900	2823339	2197265	78%	2980	0	587	135	106	549	143	3486	31	0.89%
S. aureus	ST22	110	31/3/18	BPH2900	2823339	2139080	76%	3230	0	559	131	105	527	140	5995	60	1.00%
S. aureus	ST22	122	30/4/18	BPH2900	2823339	2106098	75%	3400	0	551	129	105	519	140	7381	86	1.17%
S. aureus	ST22	138	31/5/18	BPH2900	2823339	2083634	74%	3533	0	543	129	104	515	139	9453	117	1.24%
S. aureus	ST22	154	30/6/18	BPH2900	2823339	2074649	73%	3809	0	539	128	103	512	137.5	11781	159	1.35%
S. aureus	ST22	167	31/7/18	BPH2900	2823339	2067550	73%	4053	0	537	128	103	510	137	13861	168	1.21%
S. aureus	ST22	178	31/8/18	BPH2900	2823339	2059592	73%	4186	0	528	127	100	499	135	15753	194	1.23%
S. aureus	ST22	189	30/9/18	BPH2900	2823339	2056470	73%	4401	0	495	127	98	466	135	17766	205	1.15%
S. aureus	ST22	209	31/10/18	BPH2900	2823339	2044113	72%	4780	0	439	125	91	410	135	21736	238	1.09%
S. aureus	ST22	222	30/11/18	BPH2900	2823339	2037552	72%	5028	0	445	125	90	415	134	24531	272	1.11%
S. aureus	ST45	0	30/4/17	NC_021554.1	2850503	N/A	N/A	N/A	N/A	N/A	N/A	N/A	N/A	N/A	N/A	N/A	N/A	NoIsolatesAtTimepoint
S. aureus	ST45	7	31/5/17	NC_021554.1	2850503	2430167	85%	12519	132	637	423	11716	12087	12052	21	0	0.00%
S. aureus	ST45	17	18/6/17	NC_021554.1	2850503	2392040	84%	12825	74	9447	271	3017	11928	11882	136	0	0.00%
S. aureus	ST45	27	30/11/17	NC_021554.1	2850503	2324259	82%	12873	49	11062	261	1098	11378	11345	351	0	0.00%
S. aureus	ST45	37	31/12/17	NC_021554.1	2850503	2300610	81%	12983	28	10934	247	1081	11261	11238	666	0	0.00%
S. aureus	ST45	48	31/1/18	NC_021554.1	2850503	2252840	79%	13146	26	10850	233.5	1043	11191	11162.5	1128	0	0.00%
S. aureus	ST45	57	28/2/18	NC_021554.1	2850503	2230137	78%	13188	20	10800	229	1036	11142	11118	1596	1	0.06%
S. aureus	ST45	71	31/3/18	NC_021554.1	2850503	2177581	76%	13108	14	10649	224	1014	10995	10970	2485	4	0.16%
S. aureus	ST45	76	30/4/18	NC_021554.1	2850503	2164175	76%	13172	14	10591	226	1007	10955	10912.5	2850	4	0.14%
S. aureus	ST45	83	31/5/18	NC_021554.1	2850503	2140688	75%	13406	14	10533	228	986	10901	10861	3403	4	0.12%
S. aureus	ST45	93	30/6/18	NC_021554.1	2850503	2131246	75%	13423	14	10447	220	979	10810	10772	4278	5	0.12%
S. aureus	ST45	112	31/7/18	NC_021554.1	2850503	2094820	73%	13139	4	10025	204	968	10381	10345	6216	19	0.31%
S. aureus	ST45	129	31/8/18	NC_021554.1	2850503	2077527	73%	13373	4	9852	199	964	10205	10169	8256	26	0.31%
S. aureus	ST45	142	30/9/18	NC_021554.1	2850503	2071445	73%	13501	4	9836	195	961	10187	10151	10011	39	0.39%
S. aureus	ST45	150	31/10/18	NC_021554.1	2850503	2067471	73%	13519	4	9826	191	959	10177	10141.5	11175	60	0.54%
S. aureus	ST45	158	30/11/18	NC_021554.1	2850503	2065089	72%	13717	4	9845	190	958	10174	10138	12403	63	0.51%
S. aureus	ST5	0	30/4/17	BPH2819	2733461	N/A	N/A	N/A	N/A	N/A	N/A	N/A	N/A	N/A	N/A	N/A	N/A	NoIsolatesAtTimepoint
S. aureus	ST5	4	31/5/17	BPH2819	2733461	2573235	94%	1647	386	971	679.5	613	888	795.5	6	0	0.00%
S. aureus	ST5	6	18/6/17	BPH2819	2733461	2553279	93%	2038	382	925	700	589	926	768	15	0	0.00%
S. aureus	ST5	9	30/11/17	BPH2819	2733461	2475558	91%	1704	92	630	454	221	522	407	36	0	0.00%
S. aureus	ST5	13	31/12/17	BPH2819	2733461	2430436	89%	2152	86	615	432.5	199	512	394	78	0	0.00%
S. aureus	ST5	16	31/1/18	BPH2819	2733461	2418949	88%	2245	3	614	430.5	195	511	394.5	120	1	0.83%
S. aureus	ST5	18	28/2/18	BPH2819	2733461	2416797	88%	2358	3	612	427	195	511	394.5	153	1	0.65%
S. aureus	ST5	24	31/3/18	BPH2819	2733461	2355543	86%	2956	3	663	414	187	512	381	276	1	0.36%
S. aureus	ST5	26	30/4/18	BPH2819	2733461	2332699	85%	3049	3	651	411	185	506	376.5	325	1	0.31%
S. aureus	ST5	26	31/5/18	BPH2819	2733461	2332699	85%	3049	3	651	411	185	506	376.5	325	1	0.31%
S. aureus	ST5	35	30/6/18	BPH2819	2733461	2321501	85%	3903	0	669	412	182	532	366	595	3	0.50%
S. aureus	ST5	43	31/7/18	BPH2819	2733461	2307635	84%	4091	0	661	412	182	527	366	903	7	0.78%
S. aureus	ST5	47	31/8/18	BPH2819	2733461	2302910	84%	4303	0	658	414	182	525	363	1081	11	1.02%
S. aureus	ST5	52	30/9/18	BPH2819	2733461	2296058	84%	4624	0	657	409	182	524	363.5	1326	13	0.98%
S. aureus	ST5	59	31/10/18	BPH2819	2733461	2287426	84%	4930	0	653	408	179	521	367	1711	16	0.94%
S. aureus	ST5	61	30/11/18	BPH2819	2733461	2286987	84%	4999	0	653	405	179	521	367	1830	16	0.87%
S. aureus	ST93	1	30/4/17	NC_017338.1	2811435	2687505	96%	102	N/A	N/A	N/A	102	102	102	N/A	N/A	N/A	SingletonIsolateAtTimepoint_canOnlyCompareToReference
S. aureus	ST93	9	31/5/17	NC_017338.1	2811435	2487848	88%	485	42	192	107.5	70	133	93	36	0	0.00%
S. aureus	ST93	9	18/6/17	NC_017338.1	2811435	2487848	88%	485	42	192	107.5	70	133	93	36	0	0.00%
S. aureus	ST93	12	30/11/17	NC_017338.1	2811435	2458386	87%	557	22	188	102.5	65	129	79.5	66	1	1.52%
S. aureus	ST93	18	31/12/17	NC_017338.1	2811435	2410047	86%	665	1	189	99	65	128	77	153	3	1.96%
S. aureus	ST93	19	31/1/18	NC_017338.1	2811435	2409579	86%	684	1	189	99	64	128	78	171	3	1.75%
S. aureus	ST93	21	28/2/18	NC_017338.1	2811435	2398836	85%	727	1	188	99	61	128	76	210	4	1.90%
S. aureus	ST93	25	31/3/18	NC_017338.1	2811435	2385315	85%	883	1	185	99	61	127	75	300	4	1.33%
S. aureus	ST93	32	30/4/18	NC_017338.1	2811435	2334364	83%	1018	0	184	98	60	126	75.5	496	7	1.41%
S. aureus	ST93	35	31/5/18	NC_017338.1	2811435	2318516	82%	1056	0	182	95	48	125	72	595	8	1.34%
S. aureus	ST93	38	30/6/18	NC_017338.1	2811435	2313011	82%	1077	0	181	95	48	124	72	703	11	1.56%
S. aureus	ST93	43	31/7/18	NC_017338.1	2811435	2303764	82%	1204	0	181	93	48	124	71	903	12	1.33%
S. aureus	ST93	51	31/8/18	NC_017338.1	2811435	2298890	82%	1313	0	185	92	48	124	70	1275	26	2.04%
S. aureus	ST93	54	30/9/18	NC_017338.1	2811435	2296127	82%	1407	0	191	93	48	124	70.5	1431	28	1.96%
S. aureus	ST93	60	31/10/18	NC_017338.1	2811435	2287919	81%	1528	0	190	92	48	124	70	1770	36	2.03%
S. aureus	ST93	69	30/11/18	NC_017338.1	2811435	2283183	81%	1652	0	189	93	48	124	70	2346	47	2.00%
