## Supplementary Table 5 for "Systematic analysis of key parameters for genomics-based real-time detection and tracking of multidrug-resistant bacteria"

Species	ST	Isolates	minDate	maxDate	ReferenceGenome	ReferenceSize	CoreAlignmentLength	CoreAlignmentLength_propReference	CoreSNPAlignmentLength	MinSNPs_betweenIsolates	MaxSNPs_betweenIsolates	MedianSNPs_betweenIsolates	MinSNPs_toReference	MaxSNPs_toReference	MedianSNPs_toReference	TotalNumberOfIsolatePairs	NumberOfIsolatePairs_belowSNPThreshold	ProportionIsolatePairsBelowSNPThreshold	Comment							MaxSNPs_betweenIsolates	MedianSNPs_betweenIsolates	MinSNPs_toReference	MaxSNPs_toReference	MedianSNPs_toReference
E. coli	ST1193	23	1/11/17	31/1/18	CP030111	4939457	4110323	83%	2367	1	1219	218	31	1005	129	253	7	2.77%
E. coli	ST1193	17	1/12/17	28/2/18	CP030111	4939457	4241666	86%	5494	1	4044	474.5	31	3051	68	136	5	3.68%
E. coli	ST1193	19	1/1/18	31/3/18	CP030111	4939457	4297058	87%	5722	0	4223	992	35	2971	74	171	6	3.51%
E. coli	ST1193	20	1/2/18	30/4/18	CP030111	4939457	3880891	79%	5328	10	3816	589	35	2716	144	190	3	1.58%
E. coli	ST1193	28	1/3/18	31/5/18	CP030111	4939457	3808730	77%	2352	3	1387	88	34	911	72	378	10	2.65%
E. coli	ST1193	29	1/4/18	30/6/18	CP030111	4939457	3901406	79%	2359	0	1426	76	35	933	68	406	15	3.69%
E. coli	ST1193	27	1/5/18	31/7/18	CP030111	4939457	4393918	89%	2105	0	1490	79	40	1100	71	351	6	1.71%
E. coli	ST1193	23	1/6/18	31/8/18	CP030111	4939457	4562604	92%	2563	1	1493	125	40	1091	74	253	2	0.79%
E. coli	ST1193	22	1/7/18	30/9/18	CP030111	4939457	4538344	92%	3064	3	1932	255	39	1365	75.5	231	4	1.73%
E. coli	ST1193	21	1/8/18	31/10/18	CP030111	4939457	4523229	92%	3291	5	2004	195	39	1358	76	210	2	0.95%
E. coli	ST1193	21	1/9/18	30/11/18	CP030111	4939457	4573218	93%	2902	3	1723	284.5	40	1150	77	210	2	0.95%
E. coli	ST131	74	1/11/17	31/1/18	NC_013654.1	4717338	3380850	72%	16129	13	12101	462	1248	11424	9312.5	2701	1	0.04%
E. coli	ST131	69	1/12/17	28/2/18	NC_013654.1	4717338	3076266	65%	15060	37	11142	732.5	1334	10537	8954	2346	0	0.00%
E. coli	ST131	69	1/1/18	31/3/18	NC_013654.1	4717338	2812305	60%	14640	49	10951	1053	1344	10409	8967	2346	0	0.00%
E. coli	ST131	74	1/2/18	30/4/18	NC_013654.1	4717338	2543362	54%	12017	30	9409	1011	1121	8889	8510	2701	0	0.00%
E. coli	ST131	97	1/3/18	31/5/18	NC_013654.1	4717338	2345501	50%	12612	7	9546	995.5	1115	9034	8840	4656	2	0.04%
E. coli	ST131	105	1/4/18	30/6/18	NC_013654.1	4717338	2596684	55%	12528	8	9805	422.5	930	9284	9066	5460	6	0.11%
E. coli	ST131	97	1/5/18	31/7/18	NC_013654.1	4717338	3033068	64%	13825	4	10195	159	814	9601	9333	4656	14	0.30%
E. coli	ST131	83	1/6/18	31/8/18	NC_013654.1	4717338	4001437	85%	15401	4	11108	159	865	10487	9969	3403	11	0.32%
E. coli	ST131	90	1/7/18	30/9/18	NC_013654.1	4717338	3931305	83%	16214	3	11076	348	1173	10445	9938	4005	21	0.52%
E. coli	ST131	96	1/8/18	31/10/18	NC_013654.1	4717338	3919820	83%	16688	3	11000	341	1363	10414	9913	4560	17	0.37%
E. coli	ST131	99	1/9/18	30/11/18	NC_013654.1	4717338	3806405	81%	15249	0	10462	170	1100	9778	9430	4851	35	0.72%
E. coli	ST38	6	1/11/17	31/1/18	CP026723	5492922	4249041	77%	18415	3557	9353	7807	3094	10040	8234.5	15	0	0.00%
E. coli	ST38	7	1/12/17	28/2/18	CP026723	5492922	4173643	76%	19588	538	12262	8571	2904	12119	9642	21	0	0.00%
E. coli	ST38	9	1/1/18	31/3/18	CP026723	5492922	3998748	73%	21278	471	13331	7654	2790	11052	8568	36	0	0.00%
E. coli	ST38	7	1/2/18	30/4/18	CP026723	5492922	4000526	73%	20465	1082	13251	7791	2807	10999	8367	21	0	0.00%
E. coli	ST38	5	1/3/18	31/5/18	CP026723	5492922	4116896	75%	18192	5567	11236	7780	3545	9662	7873	10	0	0.00%
E. coli	ST38	2	1/4/18	30/6/18	CP026723	5492922	4361155	79%	11683	6266	6266	6266	8023	9138	8580.5	1	0	0.00%
E. coli	ST38	1	1/5/18	31/7/18	CP026723	5492922	4741175	86%	11120	N/A	N/A	N/A	11120	11120	11120	N/A	N/A	N/A	Singleton isolate in this time period
E. coli	ST38	4	1/7/18	30/9/18	CP026723	5492922	4472269	81%	19115	3008	12199	9836	7518	13479	9339	6	0	0.00%
E. coli	ST38	7	1/8/18	31/10/18	CP026723	5492922	4412556	80%	21793	2862	12385	7929	6879	12895	8450	21	0	0.00%
E. coli	ST38	10	1/9/18	30/11/18	CP026723	5492922	4361735	79%	20782	24	11822	7009	6531	12370	7752.5	45	1	2.22%
E. coli	ST648	8	1/11/17	31/1/18	CP023258	5074278	4151847	82%	21562	17	9162	7586	10485	12861	12227.5	28	1	3.57%
E. coli	ST648	7	1/12/17	28/2/18	CP023258	5074278	4036973	80%	21913	1048	8964	6846	10500	12781	11306	21	0	0.00%
E. coli	ST648	7	1/1/18	31/3/18	CP023258	5074278	3983865	79%	16268	1007	6103	4738	9240	10993	10332	21	0	0.00%
E. coli	ST648	9	1/2/18	30/4/18	CP023258	5074278	3767218	74%	16352	941	6208	4599	8798	10613	10176	36	0	0.00%
E. coli	ST648	9	1/3/18	31/5/18	CP023258	5074278	3867124	76%	16676	950	7356	5368.5	8860	11236	10268	36	0	0.00%
E. coli	ST648	13	1/4/18	30/6/18	CP023258	5074278	3928643	77%	23595	78	9783	5701	10083	15550	11436	78	0	0.00%
E. coli	ST648	12	1/5/18	31/7/18	CP023258	5074278	4248969	84%	25742	58	10374	6526	10729	16362	12406.5	66	0	0.00%
E. coli	ST648	12	1/6/18	31/8/18	CP023258	5074278	4228554	83%	24347	62	10108	6025	10899	16244	12552.5	66	0	0.00%
E. coli	ST648	9	1/7/18	30/9/18	CP023258	5074278	4292708	85%	21381	15	8270	6153	11221	13763	11992	36	1	2.78%
E. coli	ST648	8	1/8/18	31/10/18	CP023258	5074278	4267848	84%	20736	40	7763	5516.5	11108	13663	12171	28	0	0.00%
E. coli	ST648	11	1/9/18	30/11/18	CP023258	5074278	4198866	83%	25053	126	12025	5990	10869	16093	12037	55	0	0.00%
E. faecium	ST1421	33	1/11/17	31/1/18	CP027497	2883877	2291823	79%	1722	0	1127	131	239	1197	994	528	106	20.08%
E. faecium	ST1421	29	1/12/17	28/2/18	CP027497	2883877	2122386	74%	1685	0	1242	125.5	234	1291	954	406	77	18.97%
E. faecium	ST1421	28	1/1/18	31/3/18	CP027497	2883877	2099250	73%	1613	2	1207	114	230	1253	918	378	87	23.02%
E. faecium	ST1421	26	1/2/18	30/4/18	CP027497	2883877	2063966	72%	1425	2	501	108	802	1229	905.5	325	63	19.38%
E. faecium	ST1421	27	1/3/18	31/5/18	CP027497	2883877	2107817	73%	1620	0	1061	130	500	1122	912	351	31	8.83%
E. faecium	ST1421	26	1/4/18	30/6/18	CP027497	2883877	2155045	75%	1877	0	1315	400	438	1147	925	325	18	5.54%
E. faecium	ST1421	26	1/5/18	31/7/18	CP027497	2883877	2222576	77%	18025	0	17248	486	412	16968	1056.5	325	21	6.46%
E. faecium	ST1421	19	1/6/18	31/8/18	CP027497	2883877	2378186	82%	19930	1	18492	648	444	18184	1257	171	14	8.19%
E. faecium	ST1421	17	1/7/18	30/9/18	CP027497	2883877	2403787	83%	19836	1	17910	292.5	1058	18228	1265	136	10	7.35%
E. faecium	ST1421	14	1/8/18	31/10/18	CP027497	2883877	2494635	87%	5305	2	4372	537	237	3412	1247	91	7	7.69%
E. faecium	ST1421	16	1/9/18	30/11/18	CP027497	2883877	2478875	86%	4320	0	3620	495	238	3151	1076.5	120	12	10.00%
E. faecium	ST1424	4	1/11/17	31/1/18	AUSMDU00011555Ê	2946167	2524885	86%	3906	10	3901	1954.5	0	3901	3702	6	1	16.67%
E. faecium	ST1424	7	1/12/17	28/2/18	AUSMDU00011555Ê	2946167	2484877	84%	3859	7	3846	204	0	3846	3650	21	3	14.29%
E. faecium	ST1424	7	1/1/18	31/3/18	AUSMDU00011555Ê	2946167	2612185	89%	3824	7	103	38	3725	3812	3808	21	10	47.62%
E. faecium	ST1424	13	1/2/18	30/4/18	AUSMDU00011555Ê	2946167	2522466	86%	3740	2	218	83.5	3578	3719	3714	78	28	35.90%
E. faecium	ST1424	12	1/3/18	31/5/18	AUSMDU00011555Ê	2946167	2458815	83%	3762	3	225	88.5	3585	3730	3726	66	28	42.42%
E. faecium	ST1424	12	1/4/18	30/6/18	AUSMDU00011555Ê	2946167	2456804	83%	3762	4	228	88	3588	3732	3727.5	66	28	42.42%
E. faecium	ST1424	9	1/5/18	31/7/18	AUSMDU00011555Ê	2946167	2508917	85%	4166	11	1928	135.5	2591	3764	3743	36	10	27.78%
E. faecium	ST1424	11	1/6/18	31/8/18	AUSMDU00011555Ê	2946167	2585881	88%	4157	5	1927	1826	2591	3762	3662	55	19	34.55%
E. faecium	ST1424	15	1/7/18	30/9/18	AUSMDU00011555Ê	2946167	2524808	86%	4565	4	2366	1826	2572	4118	3732	105	29	27.62%
E. faecium	ST1424	22	1/8/18	31/10/18	AUSMDU00011555Ê	2946167	2469703	84%	4153	1	1951	122	2545	3709	3701.5	231	76	32.90%
E. faecium	ST1424	39	1/9/18	30/11/18	AUSMDU00011555Ê	2946167	2346353	80%	4125	0	1940	59	2517	3681	3658	741	214	28.88%
E. faecium	ST203	17	1/11/17	31/1/18	CP027517	2863087	2473264	86%	272	0	252	2	8	145	15	136	92	67.65%
E. faecium	ST203	16	1/12/17	28/2/18	CP027517	2863087	2480264	87%	310	0	255	23	8	147	15	120	67	55.83%
E. faecium	ST203	8	1/1/18	31/3/18	CP027517	2863087	2518712	88%	310	0	259	60.5	8	147	17	28	10	35.71%
E. faecium	ST203	9	1/2/18	30/4/18	CP027517	2863087	2456411	86%	71	0	63	18	5	54	13	36	28	77.78%
E. faecium	ST203	8	1/3/18	31/5/18	CP027517	2863087	2478272	87%	26	0	19	2	5	14	13	28	28	100.00%
E. faecium	ST203	9	1/4/18	30/6/18	CP027517	2863087	2461504	86%	27	0	20	2.5	5	15	13	36	36	100.00%
E. faecium	ST203	9	1/5/18	31/7/18	CP027517	2863087	2600555	91%	82	0	78	22	6	72	17	36	22	61.11%
E. faecium	ST203	7	1/6/18	31/8/18	CP027517	2863087	2563236	90%	101	1	98	44	15	72	18	21	7	33.33%
E. faecium	ST203	6	1/7/18	30/9/18	CP027517	2863087	2585729	90%	100	0	99	57	15	73	21	15	4	26.67%
E. faecium	ST203	4	1/8/18	31/10/18	CP027517	2863087	2545195	89%	2163	41	2137	1089	15	1992	86.5	6	0	0.00%
E. faecium	ST203	6	1/9/18	30/11/18	CP027517	2863087	2516488	88%	2149	10	2127	1991	14	1983	1061.5	15	3	20.00%
E. faecium	ST80	6	1/11/17	31/1/18	CP027501	2912017	2248395	77%	11161	26	8533	5646	1600	5599	5070	15	0	0.00%
E. faecium	ST80	5	1/12/17	28/2/18	CP027501	2912017	2234135	77%	10045	31	8663	5436	24	5736	5138	10	0	0.00%
E. faecium	ST80	2	1/1/18	31/3/18	CP027501	2912017	2269432	78%	7647	7644	7644	7644	27	7623	3825	1	0	0.00%
E. faecium	ST80	3	1/2/18	30/4/18	CP027501	2912017	2198647	76%	9364	2918	8314	7493	24	7475	2900	3	0	0.00%
E. faecium	ST80	4	1/3/18	31/5/18	CP027501	2912017	2245777	77%	9426	25	8356	4211.5	2905	7556	7510.5	6	1	16.67%
E. faecium	ST80	5	1/4/18	30/6/18	CP027501	2912017	2270621	78%	10109	22	8363	5571	2899	7543	7523	10	1	10.00%
E. faecium	ST80	6	1/5/18	31/7/18	CP027501	2912017	2312877	79%	8526	9	7549	5606	7	7548	5702.5	15	3	20.00%
E. faecium	ST80	5	1/6/18	31/8/18	CP027501	2912017	2283092	78%	10926	9	8046	5149	6	7488	3708	10	1	10.00%
E. faecium	ST80	4	1/7/18	30/9/18	CP027501	2912017	2295194	79%	8336	5	6733	4978	7	5071	2443	6	1	16.67%
E. faecium	ST80	3	1/8/18	31/10/18	CP027501	2912017	2259563	78%	9758	5280	6473	6264	3528	5034	4417	3	0	0.00%
E. faecium	ST80	5	1/9/18	30/11/18	CP027501	2912017	2287765	79%	7494	2	6418	430.5	3307	5055	3449	10	1	10.00%
K. pneumoniae	ST15	4	1/11/17	31/1/18	CP034045	5319653	4916550	92%	575	4	376	265	202	417	206	6	1	16.67%
K. pneumoniae	ST15	3	1/12/17	28/2/18	CP034045	5319653	5042725	95%	1225	27	1071	1048	271	1108	1083	3	0	0.00%
K. pneumoniae	ST15	2	1/1/18	31/3/18	CP034045	5319653	4822704	91%	457	341	341	341	197	376	286.5	1	0	0.00%
K. pneumoniae	ST15	2	1/2/18	30/4/18	CP034045	5319653	4864362	91%	851	79	79	79	788	835	811.5	1	0	0.00%
K. pneumoniae	ST15	2	1/3/18	31/5/18	CP034045	5319653	4864362	91%	851	79	79	79	788	835	811.5	1	0	0.00%
K. pneumoniae	ST15	1	1/4/18	30/6/18	CP034045	5319653	5018386	94%	862	N/A	N/A	N/A	862	862	862	N/A	N/A	N/A	Singleton isolate in this time period
K. pneumoniae	ST15	1	1/5/18	31/7/18	CP034045	5319653	5163973	97%	286	N/A	N/A	N/A	286	286	286	N/A	N/A	N/A	Singleton isolate in this time period
K. pneumoniae	ST15	3	1/6/18	31/8/18	CP034045	5319653	5003043	94%	503	6	377	375	203	421	205	3	1	33.33%
K. pneumoniae	ST15	4	1/7/18	30/9/18	CP034045	5319653	4998634	94%	552	6	379	236.5	203	420	205.5	6	1	16.67%
K. pneumoniae	ST15	3	1/8/18	31/10/18	CP034045	5319653	5005192	94%	549	97	380	375	203	421	206	3	0	0.00%
K. pneumoniae	ST15	1	1/9/18	30/11/18	CP034045	5319653	5186130	97%	435	N/A	N/A	N/A	435	435	435	N/A	N/A	N/A	Singleton isolate in this time period
K. pneumoniae	ST17	0	1/11/17	31/1/18	CP009461	5118878	N/A	N/A	N/A	N/A	N/A	N/A	N/A	N/A	N/A	N/A	N/A	N/A	No isolates in this time period
K. pneumoniae	ST17	1	1/12/17	28/2/18	CP009461	5118878	4859862	95%	7057	N/A	N/A	N/A	7057	7057	7057	N/A	N/A	N/A	Singleton isolate in this time period
K. pneumoniae	ST17	2	1/1/18	31/3/18	CP009461	5118878	4818531	94%	7735	2339	2339	2339	6255	6889	6572	1	0	0.00%
K. pneumoniae	ST17	3	1/2/18	30/4/18	CP009461	5118878	4784783	93%	11222	2303	8874	8457	5609	6567	5915	3	0	0.00%
K. pneumoniae	ST17	3	1/3/18	31/5/18	CP009461	5118878	4836440	94%	10171	211	8561	8485	5700	6036	5896	3	0	0.00%
K. pneumoniae	ST17	2	1/4/18	30/6/18	CP009461	5118878	4880919	95%	10222	8639	8639	8639	5749	6077	5913	1	0	0.00%
K. pneumoniae	ST17	1	1/5/18	31/7/18	CP009461	5118878	4922492	96%	6837	N/A	N/A	N/A	6837	6837	6837	N/A	N/A	N/A	Singleton isolate in this time period
K. pneumoniae	ST17	0	1/6/18	31/8/18	CP009461	5118878	N/A	N/A	N/A	N/A	N/A	N/A	N/A	N/A	N/A	N/A	N/A	N/A	No isolates in this time period
K. pneumoniae	ST17	1	1/7/18	30/9/18	CP009461	5118878	4926694	96%	6914	N/A	N/A	N/A	6914	6914	6914	N/A	N/A	N/A	Singleton isolate in this time period
K. pneumoniae	ST17	4	1/8/18	31/10/18	CP009461	5118878	4825109	94%	12252	28	9086	4566.5	5884	9490	5903.5	6	0	0.00%
K. pneumoniae	ST17	4	1/9/18	30/11/18	CP009461	5118878	4825109	94%	12252	28	9086	4566.5	5884	9490	5903.5	6	0	0.00%
K. pneumoniae	ST307	6	1/11/17	31/1/18	CP025146	5383248	4922463	91%	278	22	120	92	100	139	118	15	1	6.67%
K. pneumoniae	ST307	5	1/12/17	28/2/18	CP025146	5383248	4940754	92%	219	23	108	83	100	132	117	10	1	10.00%
K. pneumoniae	ST307	2	1/1/18	31/3/18	CP025146	5383248	4953956	92%	157	78	78	78	104	132	118	1	0	0.00%
K. pneumoniae	ST307	2	1/2/18	30/4/18	CP025146	5383248	4944562	92%	182	80	80	80	139	145	142	1	0	0.00%
K. pneumoniae	ST307	4	1/3/18	31/5/18	CP025146	5383248	4901078	91%	279	80	115	100.5	131	162	143	6	0	0.00%
K. pneumoniae	ST307	4	1/4/18	30/6/18	CP025146	5383248	4956528	92%	268	29	116	110.5	138	164	153.5	6	0	0.00%
K. pneumoniae	ST307	5	1/5/18	31/7/18	CP025146	5383248	5111416	95%	345	41	128	109	151	177	158	10	0	0.00%
K. pneumoniae	ST307	4	1/6/18	31/8/18	CP025146	5383248	5143462	96%	332	41	162	131.5	166	193	176	6	0	0.00%
K. pneumoniae	ST307	4	1/7/18	30/9/18	CP025146	5383248	5090601	95%	418	116	223	148	163	245	182.5	6	0	0.00%
K. pneumoniae	ST307	3	1/8/18	31/10/18	CP025146	5383248	5119678	95%	640	191	354	329	363	497	374	3	0	0.00%
K. pneumoniae	ST307	2	1/9/18	30/11/18	CP025146	5383248	5126598	95%	678	195	195	195	518	643	580.5	1	0	0.00%
K. pneumoniae	ST323	2	1/11/17	31/1/18	CP024499	5234963	4913779	94%	1316	1168	1168	1168	261	1203	732	1	0	0.00%
K. pneumoniae	ST323	3	1/12/17	28/2/18	CP024499	5234963	4850993	93%	1142	593	830	601	260	864	629	3	0	0.00%
K. pneumoniae	ST323	2	1/1/18	31/3/18	CP024499	5234963	4874042	93%	1044	595	595	595	634	869	751.5	1	0	0.00%
K. pneumoniae	ST323	2	1/2/18	30/4/18	CP024499	5234963	5054630	97%	1431	1419	1419	1419	29	1414	721.5	1	0	0.00%
K. pneumoniae	ST323	2	1/3/18	31/5/18	CP024499	5234963	5157738	99%	46	27	27	27	31	34	32.5	1	0	0.00%
K. pneumoniae	ST323	3	1/4/18	30/6/18	CP024499	5234963	5154958	98%	56	23	26	25	30	33	31	3	2	66.67%
K. pneumoniae	ST323	4	1/5/18	31/7/18	CP024499	5234963	5134632	98%	64	13	29	25.5	30	36	32	6	3	50.00%
K. pneumoniae	ST323	4	1/6/18	31/8/18	CP024499	5234963	5138115	98%	54	9	28	21.5	25	36	31.5	6	5	83.33%
K. pneumoniae	ST323	3	1/7/18	30/9/18	CP024499	5234963	5140900	98%	48	13	24	21	25	37	34	3	3	100.00%
K. pneumoniae	ST323	1	1/8/18	31/10/18	CP024499	5234963	5169472	99%	25	N/A	N/A	N/A	25	25	25	N/A	N/A	N/A	Singleton isolate in this time period
K. pneumoniae	ST323	1	1/9/18	30/11/18	CP024499	5234963	5168635	99%	27	N/A	N/A	N/A	27	27	27	N/A	N/A	N/A	Singleton isolate in this time period
S. aureus	ST22	50	1/11/17	31/1/18	BPH2900	2823339	2342908	83%	2290	1	642	150	112	588	152.5	1225	13	1.06%
S. aureus	ST22	44	1/12/17	28/2/18	BPH2900	2823339	2352411	83%	2040	1	581	161	135	531	156.5	946	10	1.06%
S. aureus	ST22	55	1/1/18	31/3/18	BPH2900	2823339	2289210	81%	2120	0	528	147	137	507	155	1485	15	1.01%
S. aureus	ST22	49	1/2/18	30/4/18	BPH2900	2823339	2284236	81%	2112	0	538	149	135	518	155	1176	16	1.36%
S. aureus	ST22	54	1/3/18	31/5/18	BPH2900	2823339	2288682	81%	2304	1	683	154	130	655	154	1431	24	1.68%
S. aureus	ST22	44	1/4/18	30/6/18	BPH2900	2823339	2362285	84%	2466	1	705	163	126	679	157	946	14	1.48%
S. aureus	ST22	45	1/5/18	31/7/18	BPH2900	2823339	2409981	85%	2650	1	685	173.5	125	653	158	990	6	0.61%
S. aureus	ST22	40	1/6/18	31/8/18	BPH2900	2823339	2463992	87%	2523	0	696	179	128	662	161	780	5	0.64%
S. aureus	ST22	35	1/7/18	30/9/18	BPH2900	2823339	2482974	88%	2232	0	700	198	118	666	163	595	5	0.84%
S. aureus	ST22	42	1/8/18	31/10/18	BPH2900	2823339	2447270	87%	2657	0	561	166	108	529	158	861	5	0.58%
S. aureus	ST22	44	1/9/18	30/11/18	BPH2900	2823339	2441842	86%	2832	0	570	174	117	552	163	946	10	1.06%
S. aureus	ST45	31	1/11/17	31/1/18	NC_021554.1	2850503	2315351	81%	12792	28	11063	248	1064	11390	11363	465	0	0.00%
S. aureus	ST45	30	1/12/17	28/2/18	NC_021554.1	2850503	2320977	81%	12488	27	588	241	11132	11470	11440.5	435	0	0.00%
S. aureus	ST45	34	1/1/18	31/3/18	NC_021554.1	2850503	2264267	79%	12473	21	9124	253	2733	11343	11304.5	561	0	0.00%
S. aureus	ST45	28	1/2/18	30/4/18	NC_021554.1	2850503	2314083	81%	12503	22	9179	295.5	2767	11413	11356.5	378	0	0.00%
S. aureus	ST45	26	1/3/18	31/5/18	NC_021554.1	2850503	2302719	81%	12866	65	10926	385	1075	11289	11234.5	325	0	0.00%
S. aureus	ST45	22	1/4/18	30/6/18	NC_021554.1	2850503	2396959	84%	13026	50	11392	273	1124	11742	11687.5	231	0	0.00%
S. aureus	ST45	36	1/5/18	31/7/18	NC_021554.1	2850503	2361690	83%	12730	6	10893	232	1113	11225	11191	630	1	0.16%
S. aureus	ST45	46	1/6/18	31/8/18	NC_021554.1	2850503	2373538	83%	12627	5	299	218	11039	11105	11068	1035	1	0.10%
S. aureus	ST45	49	1/7/18	30/9/18	NC_021554.1	2850503	2378215	83%	12757	5	297	212.5	11050	11116	11079	1176	1	0.09%
S. aureus	ST45	38	1/8/18	31/10/18	NC_021554.1	2850503	2422610	85%	12813	15	335	225	11366	11476	11407.5	703	1	0.14%
S. aureus	ST45	29	1/9/18	30/11/18	NC_021554.1	2850503	2446498	86%	13192	19	11460	208	1156	11746	11695	406	0	0.00%
S. aureus	ST5	10	1/11/17	31/1/18	BPH2819	2733461	2466964	90%	1752	3	660	457	206	550	413.5	45	1	2.22%
S. aureus	ST5	9	1/12/17	28/2/18	BPH2819	2733461	2533083	93%	2000	3	832	657	647	986	786	36	1	2.78%
S. aureus	ST5	11	1/1/18	31/3/18	BPH2819	2733461	2477816	91%	2494	97	994	630	522	890	689	55	0	0.00%
S. aureus	ST5	10	1/2/18	30/4/18	BPH2819	2733461	2454938	90%	2514	107	1021	729	561	908	723.5	45	0	0.00%
S. aureus	ST5	8	1/3/18	31/5/18	BPH2819	2733461	2458673	90%	2354	126	1023	760	683	909	763.5	28	0	0.00%
S. aureus	ST5	11	1/4/18	30/6/18	BPH2819	2733461	2503353	92%	2358	1	670	504	230	589	421	55	2	3.64%
S. aureus	ST5	17	1/5/18	31/7/18	BPH2819	2733461	2497320	91%	2522	1	665	503	232	583	415	136	6	4.41%
S. aureus	ST5	21	1/6/18	31/8/18	BPH2819	2733461	2486750	91%	2769	1	662	496.5	231	579	409	210	10	4.76%
S. aureus	ST5	17	1/7/18	30/9/18	BPH2819	2733461	2489881	91%	2689	6	636	504	229	556	420	136	2	1.47%
S. aureus	ST5	16	1/8/18	31/10/18	BPH2819	2733461	2534717	93%	2933	3	864	627.5	506	799	540	120	1	0.83%
S. aureus	ST5	14	1/9/18	30/11/18	BPH2819	2733461	2536068	93%	2561	3	872	591	516	813	537.5	91	1	1.10%
S. aureus	ST93	10	1/11/17	31/1/18	NC_017338.1	2811435	2619426	93%	408	2	138	112	72	101	83.5	45	1	2.22%
S. aureus	ST93	9	1/12/17	28/2/18	NC_017338.1	2811435	2639799	94%	432	51	140	117.5	70	103	82	36	0	0.00%
S. aureus	ST93	7	1/1/18	31/3/18	NC_017338.1	2811435	2676931	95%	465	116	152	131	74	105	91	21	0	0.00%
S. aureus	ST93	13	1/2/18	30/4/18	NC_017338.1	2811435	2583786	92%	630	1	141	119.5	70	98	89	78	2	2.56%
S. aureus	ST93	14	1/3/18	31/5/18	NC_017338.1	2811435	2572549	92%	631	1	138	118	55	94	86	91	2	2.20%
S. aureus	ST93	13	1/4/18	30/6/18	NC_017338.1	2811435	2579847	92%	537	1	139	113	54	94	88	78	3	3.85%
S. aureus	ST93	11	1/5/18	31/7/18	NC_017338.1	2811435	2624713	93%	549	5	144	112	56	100	88	55	1	1.82%
S. aureus	ST93	16	1/6/18	31/8/18	NC_017338.1	2811435	2646585	94%	633	0	163	112	60	115	77.5	120	11	9.17%
S. aureus	ST93	16	1/7/18	30/9/18	NC_017338.1	2811435	2626066	93%	717	0	206	117	60	164	77.5	120	7	5.83%
S. aureus	ST93	17	1/8/18	31/10/18	NC_017338.1	2811435	2628790	94%	672	0	196	110.5	60	166	76	136	8	5.88%
S. aureus	ST93	18	1/9/18	30/11/18	NC_017338.1	2811435	2622120	93%	769	0	159	124	61	124	97.5	153	4	2.61%
